# Sequence features and dynamics of subcellular translation revealed by APEX-Ribo-Seq

**DOI:** 10.1101/2025.05.26.656194

**Authors:** Kotaro Tomuro, Shiho Makino, Takanori Akaiwa, Akane Harada, Kenta Kobayashi, Nobuyuki Shiina, Takashi Fukaya, Kyogo Kawaguchi, Yuichi Shichino, Shintaro Iwasaki

## Abstract

Local translation at specific subcellular regions is proposed to define appropriate protein destinations and functions. However, our understanding of local translation still remains far from complete due to a lack of versatile analytical tools. Here, we developed a new method, termed “APEX-Ribo-Seq”, that integrates ribosome profiling (Ribo-Seq) with APEX2-based proximity labeling. We mapped local translation across 14 distinct organelles and identified over 3,000 genes undergoing localized translation, encoding components of complexes that function at these specific sites. RNA language-model predictors captured compartment-associated information beyond protein sequence, and model-derived attribution nominated sequence-sensitive transcript regions for mechanistic follow-up. Gene-set-level RBP enrichment and knockdown experiments separately identified RBPs associated with compartment-specific translation. The utility of APEX-Ribo-Seq was demonstrated in primary neurons, revealing compartment-specific translatomes in dendrites, axons, and presynapses. Extending this approach *in vivo*, we applied APEX-Ribo-Seq to germ granules in *Drosophila* embryos, profiling the temporal transition from translationally silent mRNA storage to localized translation during early embryogenesis. Our results provide a comprehensive view of the spatiotemporal translatome and its regulation.
