## Supplementary material for "Sequence features and dynamics of subcellular translation revealed by APEX-Ribo-Seq": Table S4

### Sheet: Ribo-Seq
Library name	Sample details	Replicate	Data type	Ribo-Seq protocol	Included in downstream analysis
L1	APEX_NES_H2O2_-	1	Ribo-Seq	Standard Ribo-Seq	TRUE
L2	APEX_NES_H2O2_-	2	Ribo-Seq	Standard Ribo-Seq	TRUE
L3	APEX_NES_H2O2_+	1	Ribo-Seq	Standard Ribo-Seq	TRUE
L4	APEX_NES_H2O2_+	2	Ribo-Seq	Standard Ribo-Seq	TRUE
L5	APEX_NES_Highsalt	1	Ribo-Seq	Thor-Ribo-Seq	TRUE
L6	APEX_NES_Highsalt	2	Ribo-Seq	Thor-Ribo-Seq	TRUE
L7	APEX_NES_Pulldown	1	Ribo-Seq	Thor-Ribo-Seq	TRUE
L8	APEX_NES_Pulldown	2	Ribo-Seq	Thor-Ribo-Seq	TRUE
L9	APEX_NES_Input	1	Ribo-Seq	Thor-Ribo-Seq	TRUE
L10	APEX_NES_Input	2	Ribo-Seq	Thor-Ribo-Seq	TRUE
L11	APEX_Matrix_Pulldown	1	Ribo-Seq	Thor-Ribo-Seq	TRUE
L12	APEX_Matrix_Pulldown	2	Ribo-Seq	Thor-Ribo-Seq	TRUE
L13	APEX_Matrix_Input	1	Ribo-Seq	Thor-Ribo-Seq	TRUE
L14	APEX_Matrix_Input	2	Ribo-Seq	Thor-Ribo-Seq	TRUE
L15	APEX_ERM_Pulldown	1	Ribo-Seq	Thor-Ribo-Seq	TRUE
L16	APEX_ERM_Pulldown	2	Ribo-Seq	Thor-Ribo-Seq	TRUE
L17	APEX_ERM_Input	1	Ribo-Seq	Thor-Ribo-Seq	TRUE
L18	APEX_ERM_Input	2	Ribo-Seq	Thor-Ribo-Seq	TRUE
L19	APEX_OMM_Pulldown	1	Ribo-Seq	Thor-Ribo-Seq	TRUE
L20	APEX_OMM_Pulldown	2	Ribo-Seq	Thor-Ribo-Seq	TRUE
L21	APEX_OMM_Input	1	Ribo-Seq	Thor-Ribo-Seq	TRUE
L22	APEX_OMM_Input	2	Ribo-Seq	Thor-Ribo-Seq	TRUE
L23	APEX_Peroxisome_Pulldown	1	Ribo-Seq	Thor-Ribo-Seq	TRUE
L24	APEX_Peroxisome_Pulldown	2	Ribo-Seq	Thor-Ribo-Seq	TRUE
L25	APEX_Peroxisome_Input	1	Ribo-Seq	Thor-Ribo-Seq	TRUE
L26	APEX_Peroxisome_Input	2	Ribo-Seq	Thor-Ribo-Seq	TRUE
L27	APEX_Lysosome_Pulldown	1	Ribo-Seq	Thor-Ribo-Seq	TRUE
L28	APEX_Lysosome_Pulldown	2	Ribo-Seq	Thor-Ribo-Seq	TRUE
L29	APEX_Lysosome_Input	1	Ribo-Seq	Thor-Ribo-Seq	TRUE
L30	APEX_Lysosome_Input	2	Ribo-Seq	Thor-Ribo-Seq	TRUE
L31	APEX_Centrosome_Pulldown	1	Ribo-Seq	Thor-Ribo-Seq	TRUE
L32	APEX_Centrosome_Pulldown	2	Ribo-Seq	Thor-Ribo-Seq	TRUE
L33	APEX_Centrosome_Input	1	Ribo-Seq	Thor-Ribo-Seq	TRUE
L34	APEX_Centrosome_Input	2	Ribo-Seq	Thor-Ribo-Seq	TRUE
L35	APEX_Trans-Golgi_Pulldown	1	Ribo-Seq	Thor-Ribo-Seq	TRUE
L36	APEX_Trans-Golgi_Pulldown	2	Ribo-Seq	Thor-Ribo-Seq	TRUE
L37	APEX_Trans-Golgi_Input	1	Ribo-Seq	Thor-Ribo-Seq	TRUE
L38	APEX_Trans-Golgi_Input	2	Ribo-Seq	Thor-Ribo-Seq	TRUE
L39	APEX_Cis-Golgi_Pulldown	1	Ribo-Seq	Thor-Ribo-Seq	TRUE
L40	APEX_Cis-Golgi_Pulldown	2	Ribo-Seq	Thor-Ribo-Seq	TRUE
L41	APEX_Cis-Golgi_Input	1	Ribo-Seq	Thor-Ribo-Seq	TRUE
L42	APEX_Cis-Golgi_Input	2	Ribo-Seq	Thor-Ribo-Seq	TRUE
L43	APEX_Cell junction_Pulldown	1	Ribo-Seq	Thor-Ribo-Seq	TRUE
L44	APEX_Cell junction_Pulldown	2	Ribo-Seq	Thor-Ribo-Seq	TRUE
L45	APEX_Cell junction_Input	1	Ribo-Seq	Thor-Ribo-Seq	TRUE
L46	APEX_Cell junction_Input	2	Ribo-Seq	Thor-Ribo-Seq	TRUE
L47	APEX_Clathrin-coated vesicle_Pulldown	1	Ribo-Seq	Thor-Ribo-Seq	TRUE
L48	APEX_Clathrin-coated vesicle_Pulldown	2	Ribo-Seq	Thor-Ribo-Seq	TRUE
L49	APEX_Clathrin-coated vesicle_Input	1	Ribo-Seq	Thor-Ribo-Seq	TRUE
L50	APEX_Clathrin-coated vesicle_Input	2	Ribo-Seq	Thor-Ribo-Seq	FALSE; Due to low read counts
L51	APEX_Endosome_Pulldown	1	Ribo-Seq	Thor-Ribo-Seq	TRUE
L52	APEX_Endosome_Pulldown	2	Ribo-Seq	Thor-Ribo-Seq	TRUE
L53	APEX_Endosome_Input	1	Ribo-Seq	Thor-Ribo-Seq	TRUE
L54	APEX_Endosome_Input	2	Ribo-Seq	Thor-Ribo-Seq	TRUE
L55	APEX_Intermediate filament_Pulldown	1	Ribo-Seq	Thor-Ribo-Seq	TRUE
L56	APEX_Intermediate filament_Pulldown	2	Ribo-Seq	Thor-Ribo-Seq	TRUE
L57	APEX_Intermediate filament_Input	1	Ribo-Seq	Thor-Ribo-Seq	TRUE
L58	APEX_Intermediate filament_Input	2	Ribo-Seq	Thor-Ribo-Seq	TRUE
L59	APEX_Early endosome_Pulldown	1	Ribo-Seq	Thor-Ribo-Seq	TRUE
L60	APEX_Early endosome_Pulldown	2	Ribo-Seq	Thor-Ribo-Seq	TRUE
L61	APEX_Early endosome_Input	1	Ribo-Seq	Thor-Ribo-Seq	TRUE
L62	APEX_Early endosome_Input	2	Ribo-Seq	Thor-Ribo-Seq	TRUE
L63	APEX_Plasma membrane_Pulldown	1	Ribo-Seq	Thor-Ribo-Seq	TRUE
L64	APEX_Plasma membrane_Pulldown	2	Ribo-Seq	Thor-Ribo-Seq	TRUE
L65	APEX_Plasma membrane_Input	1	Ribo-Seq	Thor-Ribo-Seq	TRUE
L66	APEX_Plasma membrane_Input	2	Ribo-Seq	Thor-Ribo-Seq	TRUE
L67	APEX_Outer nuclear membrane_Pulldown	1	Ribo-Seq	Thor-Ribo-Seq	TRUE
L68	APEX_Outer nuclear membrane_Pulldown	2	Ribo-Seq	Thor-Ribo-Seq	FALSE; Due to abnormal footprint length
L69	APEX_Outer nuclear membrane_Input	1	Ribo-Seq	Thor-Ribo-Seq	FALSE; Due to abnormal footprint length
L70	APEX_Outer nuclear membrane_Input	2	Ribo-Seq	Thor-Ribo-Seq	FALSE; Due to abnormal footprint length
L71	APEX_Dendrite_Pulldown	1	Ribo-Seq	Thor-Ribo-Seq	TRUE
L72	APEX_Dendrite_Pulldown	2	Ribo-Seq	Thor-Ribo-Seq	TRUE
L73	APEX_Dendrite_Input	1	Ribo-Seq	Thor-Ribo-Seq	TRUE
L74	APEX_Dendrite_Input	2	Ribo-Seq	Thor-Ribo-Seq	TRUE
L75	APEX_Presynapse_Pulldown	1	Ribo-Seq	Thor-Ribo-Seq	TRUE
L76	APEX_Presynapse_Pulldown	2	Ribo-Seq	Thor-Ribo-Seq	TRUE
L77	APEX_Presynapse_Input	1	Ribo-Seq	Thor-Ribo-Seq	TRUE
L78	APEX_Presynapse_Input	2	Ribo-Seq	Thor-Ribo-Seq	TRUE
L79	APEX_Axon_Pulldown	1	Ribo-Seq	Thor-Ribo-Seq	TRUE
L80	APEX_Axon_Pulldown	2	Ribo-Seq	Thor-Ribo-Seq	TRUE
L81	APEX_Axon_Input	1	Ribo-Seq	Thor-Ribo-Seq	TRUE
L82	APEX_Axon_Input	2	Ribo-Seq	Thor-Ribo-Seq	TRUE
L83	Centrinone_DMSO	1	Ribo-Seq	Thor-Ribo-Seq	TRUE
L84	Centrinone_DMSO	2	Ribo-Seq	Thor-Ribo-Seq	TRUE
L85	Centrinone_Treatment	1	Ribo-Seq	Thor-Ribo-Seq	TRUE
L86	Centrinone_Treatment	2	Ribo-Seq	Thor-Ribo-Seq	TRUE
L87	APEX_U2OS_NES_Pulldown	1	Ribo-Seq	Thor-Ribo-Seq	TRUE
L88	APEX_U2OS_NES_Pulldown	2	Ribo-Seq	Thor-Ribo-Seq	TRUE
L89	APEX_U2OS_NES_Input	1	Ribo-Seq	Thor-Ribo-Seq	TRUE
L90	APEX_U2OS_NES_Input	2	Ribo-Seq	Thor-Ribo-Seq	TRUE
L91	APEX_U2OS_ERM_Pulldown	1	Ribo-Seq	Thor-Ribo-Seq	TRUE
L92	APEX_U2OS_ERM_Pulldown	2	Ribo-Seq	Thor-Ribo-Seq	TRUE
L93	APEX_U2OS_ERM_Input	1	Ribo-Seq	Thor-Ribo-Seq	TRUE
L94	APEX_U2OS_ERM_Input	2	Ribo-Seq	Thor-Ribo-Seq	TRUE
L95	APEX_U2OS_OMM_Pulldown	1	Ribo-Seq	Thor-Ribo-Seq	TRUE
L96	APEX_U2OS_OMM_Pulldown	2	Ribo-Seq	Thor-Ribo-Seq	TRUE
L97	APEX_U2OS_OMM_Input	1	Ribo-Seq	Thor-Ribo-Seq	TRUE
L98	APEX_U2OS_OMM_Input	2	Ribo-Seq	Thor-Ribo-Seq	TRUE
L99	MitoIP_IP	1	Ribo-Seq	Thor-Ribo-Seq	TRUE
L100	MitoIP_IP	2	Ribo-Seq	Thor-Ribo-Seq	TRUE
L101	MitoIP_Input	1	Ribo-Seq	Thor-Ribo-Seq	TRUE
L102	MitoIP_Input	2	Ribo-Seq	Thor-Ribo-Seq	TRUE
L183	Neuron_H2O2_+	1	Ribo-Seq	Thor-Ribo-Seq	TRUE
L184	Neuron_H2O2_+	2	Ribo-Seq	Thor-Ribo-Seq	TRUE
L185	Neuron_H2O2_-	1	Ribo-Seq	Thor-Ribo-Seq	TRUE
L187	Neuron_H2O2_-	2	Ribo-Seq	Thor-Ribo-Seq	TRUE
L188	Ribo_Neuron_APEX_NES_pulldown	1	Ribo-Seq	Thor-Ribo-Seq	TRUE
L189	Ribo_Neuron_APEX_NES_pulldown	2	Ribo-Seq	Thor-Ribo-Seq	TRUE
L190	Ribo_Neuron_APEX_NES_Input	1	Ribo-Seq	Thor-Ribo-Seq	TRUE
L191	Ribo_Neuron_APEX_NES_Input	2	Ribo-Seq	Thor-Ribo-Seq	TRUE
L192	APEX_fly_01h_Pulldown	1	Ribo-Seq	Thor-Ribo-Seq	TRUE
L193	APEX_fly_01h_Pulldown	2	Ribo-Seq	Thor-Ribo-Seq	TRUE
L194	APEX_fly_01h_Input	1	Ribo-Seq	Thor-Ribo-Seq	TRUE
L195	APEX_fly_01h_Input	2	Ribo-Seq	Thor-Ribo-Seq	TRUE
L196	APEX_fly_23h_Pulldown	1	Ribo-Seq	Thor-Ribo-Seq	TRUE
L197	APEX_fly_23h_Pulldown	2	Ribo-Seq	Thor-Ribo-Seq	TRUE
L198	APEX_fly_23h_Input	1	Ribo-Seq	Thor-Ribo-Seq	TRUE
L199	APEX_fly_23h_Input	2	Ribo-Seq	Thor-Ribo-Seq	TRUE

### Sheet: RNA-Seq
Library name	Sample details	Replicate	Data type	Included in downstream analysis
L103	APEX_NES_Pulldown	1	RNA-Seq	TRUE
L104	APEX_NES_Pulldown	2	RNA-Seq	TRUE
L105	APEX_NES_Input	1	RNA-Seq	TRUE
L106	APEX_NES_Input	2	RNA-Seq	TRUE
L107	APEX_Matrix_Pulldown	1	RNA-Seq	TRUE
L108	APEX_Matrix_Pulldown	2	RNA-Seq	TRUE
L109	APEX_Matrix_Input	1	RNA-Seq	TRUE
L110	APEX_Matrix_Input	2	RNA-Seq	TRUE
L111	APEX_ERM_Pulldown	1	RNA-Seq	TRUE
L112	APEX_ERM_Pulldown	2	RNA-Seq	TRUE
L113	APEX_ERM_Input	1	RNA-Seq	TRUE
L114	APEX_ERM_Input	2	RNA-Seq	TRUE
L115	APEX_OMM_Pulldown	1	RNA-Seq	TRUE
L116	APEX_OMM_Pulldown	2	RNA-Seq	TRUE
L117	APEX_OMM_Input	1	RNA-Seq	TRUE
L118	APEX_OMM_Input	2	RNA-Seq	TRUE
L119	APEX_Peroxisome_Pulldown	1	RNA-Seq	TRUE
L120	APEX_Peroxisome_Pulldown	2	RNA-Seq	TRUE
L121	APEX_Peroxisome_Input	1	RNA-Seq	TRUE
L122	APEX_Peroxisome_Input	2	RNA-Seq	TRUE
L123	APEX_Lysosome_Pulldown	1	RNA-Seq	TRUE
L124	APEX_Lysosome_Pulldown	2	RNA-Seq	TRUE
L125	APEX_Lysosome_Input	1	RNA-Seq	TRUE
L126	APEX_Lysosome_Input	2	RNA-Seq	TRUE
L127	APEX_Centrosome_Pulldown	1	RNA-Seq	TRUE
L128	APEX_Centrosome_Pulldown	2	RNA-Seq	TRUE
L129	APEX_Centrosome_Input	1	RNA-Seq	TRUE
L130	APEX_Centrosome_Input	2	RNA-Seq	TRUE
L131	APEX_Trans-Golgi_Pulldown	1	RNA-Seq	TRUE
L132	APEX_Trans-Golgi_Pulldown	2	RNA-Seq	TRUE
L133	APEX_Trans-Golgi_Input	1	RNA-Seq	TRUE
L134	APEX_Trans-Golgi_Input	2	RNA-Seq	FALSE; Due to low read counts
L135	APEX_Cis-Golgi_Pulldown	1	RNA-Seq	TRUE
L136	APEX_Cis-Golgi_Pulldown	2	RNA-Seq	TRUE
L137	APEX_Cis-Golgi_Input	1	RNA-Seq	TRUE
L138	APEX_Cis-Golgi_Input	2	RNA-Seq	TRUE
L139	APEX_Cell junction_Pulldown	1	RNA-Seq	TRUE
L140	APEX_Cell junction_Pulldown	2	RNA-Seq	TRUE
L141	APEX_Cell junction_Input	1	RNA-Seq	TRUE
L142	APEX_Cell junction_Input	2	RNA-Seq	TRUE
L143	APEX_Clathrin-coated vesicle_Pulldown	1	RNA-Seq	TRUE
L144	APEX_Clathrin-coated vesicle_Pulldown	2	RNA-Seq	TRUE
L145	APEX_Clathrin-coated vesicle_Input	1	RNA-Seq	TRUE
L146	APEX_Clathrin-coated vesicle_Input	2	RNA-Seq	TRUE
L147	APEX_Endosome_Pulldown	1	RNA-Seq	TRUE
L148	APEX_Endosome_Pulldown	2	RNA-Seq	TRUE
L149	APEX_Endosome_Input	1	RNA-Seq	TRUE
L150	APEX_Endosome_Input	2	RNA-Seq	TRUE
L151	APEX_Intermediate filament_Pulldown	1	RNA-Seq	TRUE
L152	APEX_Intermediate filament_Pulldown	2	RNA-Seq	TRUE
L153	APEX_Intermediate filament_Input	1	RNA-Seq	TRUE
L154	APEX_Intermediate filament_Input	2	RNA-Seq	FALSE; Due to low read counts
L155	APEX_Early endosome_Pulldown	1	RNA-Seq	TRUE
L156	APEX_Early endosome_Pulldown	2	RNA-Seq	TRUE
L157	APEX_Early endosome_Input	1	RNA-Seq	TRUE
L158	APEX_Early endosome_Input	2	RNA-Seq	TRUE
L159	APEX_Plasma membrane_Pulldown	1	RNA-Seq	TRUE
L160	APEX_Plasma membrane_Pulldown	2	RNA-Seq	TRUE
L161	APEX_Plasma membrane_Input	1	RNA-Seq	TRUE
L162	APEX_Plasma membrane_Input	2	RNA-Seq	TRUE
L163	APEX_Outer nuclear membrane_Pulldown	1	RNA-Seq	TRUE
L164	APEX_Outer nuclear membrane_Pulldown	2	RNA-Seq	TRUE
L165	APEX_Outer nuclear membrane_Input	1	RNA-Seq	TRUE
L166	APEX_Outer nuclear membrane_Input	2	RNA-Seq	TRUE
L167	APEX_Dendrite_Pulldown	1	RNA-Seq	TRUE
L168	APEX_Dendrite_Pulldown	2	RNA-Seq	TRUE
L169	APEX_Dendrite_Input	1	RNA-Seq	TRUE
L170	APEX_Dendrite_Input	2	RNA-Seq	TRUE
L171	APEX_Presynapse_Pulldown	1	RNA-Seq	TRUE
L172	APEX_Presynapse_Pulldown	2	RNA-Seq	TRUE
L173	APEX_Presynapse_Input	1	RNA-Seq	TRUE
L174	APEX_Presynapse_Input	2	RNA-Seq	TRUE
L175	APEX_Axon_Pulldown	1	RNA-Seq	TRUE
L176	APEX_Axon_Pulldown	2	RNA-Seq	TRUE
L177	APEX_Axon_Input	1	RNA-Seq	TRUE
L178	APEX_Axon_Input	2	RNA-Seq	TRUE
L179	Centrinone_DMSO	1	RNA-Seq	TRUE
L180	Centrinone_DMSO	2	RNA-Seq	TRUE
L181	Centrinone_Treatment	1	RNA-Seq	TRUE
L182	Centrinone_Treatment	2	RNA-Seq	TRUE
L200	APEX_fly_01h_Pulldown	1	RNA-Seq	Thor-Ribo-Seq	TRUE
L201	APEX_fly_01h_Pulldown	2	RNA-Seq	Thor-Ribo-Seq	TRUE
L202	APEX_fly_01h_Input	1	RNA-Seq	Thor-Ribo-Seq	TRUE
L203	APEX_fly_01h_Input	2	RNA-Seq	Thor-Ribo-Seq	TRUE
L204	APEX_fly_23h_Pulldown	1	RNA-Seq	Thor-Ribo-Seq	TRUE
L205	APEX_fly_23h_Pulldown	2	RNA-Seq	Thor-Ribo-Seq	TRUE
L206	APEX_fly_23h_Input	1	RNA-Seq	Thor-Ribo-Seq	TRUE
L207	APEX_fly_23h_Input	2	RNA-Seq	Thor-Ribo-Seq	TRUE
